# Inducing a synergistic anti-obesity effect by increasing the bioavailability of the flavonoid rutin with a *L. plantarum* species

**DOI:** 10.1101/2024.10.28.620556

**Authors:** Youn-Goo Kang, Seongjae Jang, Jongcheol Seo, Ah-Ram Kim

## Abstract

Flavonoids, plant-derived compounds, are broadly categorized into glycoside (sugar-bonded) and aglycone (sugar-removed) forms and are predominantly found as glycosides in nature. Rutin, a glycoside, is a widely recognized flavonoid with significant potential as an anti-obesity agent. However, its low bioavailability in the body presents challenges in obesity treatment. We aimed to enhance the bioavailability and anti-obesity effect of rutin through microbial involvement. *Lactiplantibacillus plantarum* HAC03, one of the candidates, demonstrated the ability to hydrolyze rutin into isoquercetin and quercetin *in vitro*. In a diet-induced obesity mouse model, the combination of rutin and the *L. plantarum* strain resulted in significant weight loss, reduced adipocyte size and lowered obesity-related biomarkers in the blood, decreased fat-synthesis related gene expression, and increased fatty acid β-oxidation related gene expression compared to other test groups. This includes groups treated with rutin or quercetin alone or in combination with a different species from the same *Lactobacillus* genus, known for its anti-obesity effect but lacking the ability to hydrolyze rutin. This synergistic combination also alleviated insulin resistance and reduced fat in the liver. Gut microbiota analysis revealed localization of *L. plantarum* in the ileum and beneficial changes in disrupted microbiota in the intestine. These findings provide insights into underlying mechanisms causing the synergistic effect and suggest a novel combination that is as safe as microbial monotherapies with *L. plantarum* or *L. rhamnosus* but more effective in anti-obesity treatment.
