## supplementary_table1 for "Inducing a synergistic anti-obesity effect by increasing the bioavailability of the flavonoid rutin with a *L. plantarum* species"

### Sheet: 시트4
Gene	Lactobacllus species	ramA	bglX	bglA
KO number		K05989	K05349	K01223
EC number		3.2.1.20	3.2.1.21	3.2.1.86
1	ljo Lactobacillus johnsonii NCC 533			ljo Lactobacillus johnsonii NCC 533
2	ljf Lactobacillus johnsonii FI9785			ljf Lactobacillus johnsonii FI9785
3	ljh Lactobacillus johnsonii DPC 6026			ljh Lactobacillus johnsonii DPC 6026
4	ljn Lactobacillus johnsonii N6.2			ljn Lactobacillus johnsonii N6.2
5	lac Lactobacillus acidophilus NCFM	lac Lactobacillus acidophilus NCFM		lac Lactobacillus acidophilus NCFM
6	lad Lactobacillus acidophilus La-14	lad Lactobacillus acidophilus La-14		lad Lactobacillus acidophilus La-14
7	laf Lactobacillus acidophilus FSI4	laf Lactobacillus acidophilus FSI4		laf Lactobacillus acidophilus FSI4
8	ldb Lactobacillus delbrueckii subsp. bulgaricus ATCC 11842
9	lbu Lactobacillus delbrueckii subsp. bulgaricus ATCC BAA-365			lbu Lactobacillus delbrueckii subsp. bulgaricus ATCC BAA-365
10	lde Lactobacillus delbrueckii subsp. bulgaricus ND02			lde Lactobacillus delbrueckii subsp. bulgaricus ND02
11	ldl Lactobacillus delbrueckii subsp. bulgaricus 2038		lga Lactobacillus gasseri ATCC 33323	ldl Lactobacillus delbrueckii subsp. bulgaricus 2038
12	lga Lactobacillus gasseri ATCC 33323			lga Lactobacillus gasseri ATCC 33323
13	lhe Lactobacillus helveticus DPC 4571			lhe Lactobacillus helveticus DPC 4571
14	lhl Lactobacillus helveticus H10			lhl Lactobacillus helveticus H10
15	lhr Lactobacillus helveticus R0052			lhr Lactobacillus helveticus R0052
16	lhv Lactobacillus helveticus CNRZ32			lhv Lactobacillus helveticus CNRZ32
17	lhh Lactobacillus helveticus H9			lhh Lactobacillus helveticus H9
18	lhd Lactobacillus helveticus KLDS1.8701			lhd Lactobacillus helveticus KLDS1.8701
19	lcr Lactobacillus crispatus	lcr Lactobacillus crispatus		lcr Lactobacillus crispatus
20	lam Lactobacillus amylovorus GRL 1112			lam Lactobacillus amylovorus GRL 1112
21	lai Lactobacillus amylovorus 30SC			lai Lactobacillus amylovorus 30SC
22	lay Lactobacillus amylovorus GRL1118			lay Lactobacillus amylovorus GRL1118
23	lke Lactobacillus kefiranofaciens subsp. kefiranofaciens			lke Lactobacillus kefiranofaciens subsp. kefiranofaciens
24	law Lactobacillus sp. wkB8			law Lactobacillus sp. wkB8
25	lae Lactobacillus acetotolerans			lae Lactobacillus acetotolerans
26	lgl Lactobacillus gallinarum
27	lje Lactobacillus jensenii	lje Lactobacillus jensenii		lje Lactobacillus jensenii
28	lamy Lactobacillus amylolyticus			lamy Lactobacillus amylolyticus
29	lpw Lactobacillus paragasseri		lpw Lactobacillus paragasseri	lpw Lactobacillus paragasseri
30	lkl Lactobacillus kullabergensis	lkl Lactobacillus kullabergensis		lkl Lactobacillus kullabergensis
31	lapi Lactobacillus apis	lapi Lactobacillus apis		lapi Lactobacillus apis
32	lhs Lactobacillus helsingborgensis			lhs Lactobacillus helsingborgensis
33	lta Lactobacillus taiwanensis			lta Lactobacillus taiwanensis
34	luu Lactobacillus ultunensis			luu Lactobacillus ultunensis
35	lpai Lactobacillus panisapium	lpai Lactobacillus panisapium	lpai Lactobacillus panisapium	lpai Lactobacillus panisapium
36	lid Lactobacillus iners			liq Lactobacillus intestinalis
37	liq Lactobacillus intestinalis
38	lmul Lactobacillus mulieris			lmul Lactobacillus mulieris
39	lca Lacticaseibacillus paracasei ATCC 334		lca Lacticaseibacillus paracasei ATCC 334	lca Lacticaseibacillus paracasei ATCC 334
40	lcz Lacticaseibacillus paracasei Zhang		lcz Lacticaseibacillus paracasei Zhang	lcz Lacticaseibacillus paracasei Zhang
41	lcs Lacticaseibacillus paracasei BD-II		lcs Lacticaseibacillus paracasei BD-II	lcs Lacticaseibacillus paracasei BD-II
42	lce Lacticaseibacillus paracasei LC2W		lce Lacticaseibacillus paracasei LC2W	lce Lacticaseibacillus paracasei LC2W
43	lcw Lacticaseibacillus paracasei W56		lcw Lacticaseibacillus paracasei W56	lcw Lacticaseibacillus paracasei W56
44	lcl Lacticaseibacillus paracasei LOCK919		lcl Lacticaseibacillus paracasei LOCK919	lcl Lacticaseibacillus paracasei LOCK919
45	lpq Lacticaseibacillus paracasei N1115		lpq Lacticaseibacillus paracasei N1115	lpq Lacticaseibacillus paracasei N1115
46	lpi Lacticaseibacillus paracasei subsp. paracasei 8700:2		lpi Lacticaseibacillus paracasei subsp. paracasei 8700:2	lpi Lacticaseibacillus paracasei subsp. paracasei 8700:2
47	lpap Lacticaseibacillus paracasei subsp. paracasei		lpap Lacticaseibacillus paracasei subsp. paracasei	lpap Lacticaseibacillus paracasei subsp. paracasei
48	lcb Lacticaseibacillus paracasei BL23		lcb Lacticaseibacillus paracasei BL23	lcb Lacticaseibacillus paracasei BL23
49	lcx Lacticaseibacillus casei 12A		lcx Lacticaseibacillus casei 12A	lcx Lacticaseibacillus casei 12A
50	lrh Lacticaseibacillus rhamnosus GG	lrh Lacticaseibacillus rhamnosus GG	lrh Lacticaseibacillus rhamnosus GG	lrh Lacticaseibacillus rhamnosus GG
51	lrg Lacticaseibacillus rhamnosus GG	lrg Lacticaseibacillus rhamnosus GG	lrg Lacticaseibacillus rhamnosus GG	lrg Lacticaseibacillus rhamnosus GG
52	lrl Lacticaseibacillus rhamnosus Lc 705	lrl Lacticaseibacillus rhamnosus Lc 705	lrl Lacticaseibacillus rhamnosus Lc 705	lrl Lacticaseibacillus rhamnosus Lc 705
53	lra Lacticaseibacillus rhamnosus ATCC 8530	lra Lacticaseibacillus rhamnosus ATCC 8530	lra Lacticaseibacillus rhamnosus ATCC 8530	lra Lacticaseibacillus rhamnosus ATCC 8530
54	lro Lacticaseibacillus rhamnosus LOCK900	lro Lacticaseibacillus rhamnosus LOCK900	lro Lacticaseibacillus rhamnosus LOCK900	lro Lacticaseibacillus rhamnosus LOCK900
55	lrc Lacticaseibacillus rhamnosus LOCK908	lrc Lacticaseibacillus rhamnosus LOCK908	lrc Lacticaseibacillus rhamnosus LOCK908	lrc Lacticaseibacillus rhamnosus LOCK908
56	lchi Lacticaseibacillus chiayiensis		lchi Lacticaseibacillus chiayiensis	lchi Lacticaseibacillus chiayiensis
57	lze Lacticaseibacillus zeae	lze Lacticaseibacillus zeae	lze Lacticaseibacillus zeae	lze Lacticaseibacillus zeae
58	lhn Lacticaseibacillus huelsenbergensis	lhn Lacticaseibacillus huelsenbergensis		lhn Lacticaseibacillus huelsenbergensis
59	lpl Lactiplantibacillus plantarum WCFS1	lpl Lactiplantibacillus plantarum WCFS1		lpl Lactiplantibacillus plantarum WCFS1
60	lpj Lactiplantibacillus plantarum JDM1	lpj Lactiplantibacillus plantarum JDM1		lpj Lactiplantibacillus plantarum JDM1
61	lpt Lactiplantibacillus plantarum ZJ316	lpt Lactiplantibacillus plantarum ZJ316		lpt Lactiplantibacillus plantarum ZJ316
62	lps Lactiplantibacillus plantarum ST-III	lps Lactiplantibacillus plantarum ST-III		lps Lactiplantibacillus plantarum ST-III
63	lpr Lactiplantibacillus plantarum subsp. plantarum P-8	lpr Lactiplantibacillus plantarum subsp. plantarum P-8		lpr Lactiplantibacillus plantarum subsp. plantarum P-8
64	lpz Lactiplantibacillus plantarum 16	lpz Lactiplantibacillus plantarum 16		lpz Lactiplantibacillus plantarum 16
65	lpb Lactiplantibacillus plantarum B21	lpb Lactiplantibacillus plantarum B21		lpb Lactiplantibacillus plantarum B21
66	lpx Lactiplantibacillus paraplantarum	lpx Lactiplantibacillus paraplantarum		lpx Lactiplantibacillus paraplantarum
67	lpg Lactiplantibacillus pentosus	lpg Lactiplantibacillus pentosus		lpg Lactiplantibacillus pentosus
68	larg Lactiplantibacillus argentoratensis			larg Lactiplantibacillus argentoratensis
